# Length–weight relationships of the French pikes *Esox* spp (Teleostei, Esocidae)

**DOI:** 10.1101/2023.12.01.569518

**Authors:** Lucas Royer, Fabrice Teletchea, Sophie Delavergne, Frédéric Lafitte, Marion Escarpit, Quentin Molina, Emilie Breugnot, Eddy Cosson, Aurélia L’Hostis, Gaël P.J. Denys

**Author notes:** Corresponding author [ ].

## Abstract

Length–weight relationships for Pike *Esox aquitanicus* and *Esox lucius* from France are provided. A total of 9,070 specimens were collected, measured and weighted from 1981 to 2022 throughout France by Departmental Angling Federations and the French Biodiversity Agency during their survey by electrofishing. For all species, the values of *b* are 2.960 for *E. aquitanicus* and 2.987 for *Esox lucius*. We hypothetize this difference by the poor environment where live the Aquitanian pike with no abundant available food and small prey fish species which do not contribute to good conditions for the growth. The study provides the first reference of length–weight relationships for *E. aquitanicus*.
