## Supplementary data 1 for "Length–weight relationships of the French pikes *Esox* spp (Teleostei, Esocidae)"

### Sheet: Feuil1
Espèce	Station	Latitude	Longitude
Esox aquitanicus	330008-S2230590-03	45.0232	0.0335371
Esox aquitanicus	330032-S2250500-03	44.546	-0.891294
Esox aquitanicus	330032-S2240500-05	44.5083	-0.667726
Esox aquitanicus	330032-S2251222-03	44.5346	-0.968543
Esox aquitanicus	330032-S22-2542-01	44.4548	-0.85817
Esox aquitanicus	330032-S2251172-01	44.5642	-0.958654
Esox aquitanicus	330032-S2--0250-08	44.4629	-0.785746
Esox aquitanicus	330032-S2--0250-45	44.6071	-0.9483
Esox aquitanicus	330032-S2230500-01	44.4194	-0.83191
Esox aquitanicus	330032-S2--0250-44	44.6107	-0.953108
Esox aquitanicus	RUIBLANC_01	44.4454	-0.484286
Esox aquitanicus	CRPT_01	44.9909	-1.10029
Esox aquitanicus	LOUISE_01	45.0559	-0.704766
Esox aquitanicus	JLUDON_01	44.9572	-0.685623
Esox aquitanicus	JCASTELNAU_01	45.0242	-0.827866
Esox aquitanicus	LAURINA_01	45.0209	-0.645819
Esox aquitanicus	CIRON_19	44.3639	-0.23469
Esox aquitanicus	LEYRE_01	44.6025	-0.939739
Esox aquitanicus	LACANAU_09	44.6522	-0.858253
Esox aquitanicus	PAILLASSE_07	44.5068	-0.807605
Esox aquitanicus	330043-O97-0400-23	44.901	-0.623388
Esox aquitanicus	330032-S2--0250-10	44.5085	-0.818742
Esox aquitanicus	330054-P82-0400-26	45.0592	-0.32618
Esox aquitanicus	330054-P82-0400-02	45.0877	-0.361591
Esox aquitanicus	330087-S1310500-03	44.7009	-1.0234
Esox aquitanicus	330032-S2--0250-41	44.5664	-0.898473
Esox aquitanicus	Lagune de Virevieille Nord	44.9595	-1.09817
Esox aquitanicus	330085-S1--2792-02	44.7819	-0.956622
Esox aquitanicus	330068-S1100500-01	45.2203	-0.796476
Esox aquitanicus	BREUIL_03	45.2211	-0.798184
Esox aquitanicus	EYRON_02	44.9421	-0.977872
Esox aquitanicus	EYRON_04	44.9415	-1.03483
Esox aquitanicus	EYRON_01	44.9175	-0.958616
Esox aquitanicus	EYRON_03	44.9446	-1.02584
Esox aquitanicus	JSUD_02	45.1224	-0.835702
Esox aquitanicus	JSUD_01	45.1116	-0.858364
Esox aquitanicus	JNORD_02	45.1486	-0.81554
Esox aquitanicus	JNORD_01	45.1485	-0.826567
Esox aquitanicus	JSUD_03	45.1331	-0.790971
Esox aquitanicus	JSUD_04	45.1366	-0.762749
Esox aquitanicus	TAGON_01	44.6555	-0.999894
Esox aquitanicus	LACANAU_10	44.652	-0.817406
Esox aquitanicus	PAILLASSE_01	44.507	-0.80687
Esox aquitanicus	BOURO_02	44.465	-0.772729
Esox aquitanicus	LUGOS_01	44.4853	-0.840546
Esox aquitanicus	LACANAU_02	44.6433	-0.926128
Esox aquitanicus	BIARD_01	44.6794	-0.861774
Esox aquitanicus	CIRON_04	44.3012	-0.173671
Esox aquitanicus	CIRON_05	44.2879	-0.132622
Esox aquitanicus	JNORD_03	45.1419	-0.759622
Esox aquitanicus	SAYE_03	45.0869	-0.361202
Esox aquitanicus	Etang des sources	44.7849	-0.481567
Esox aquitanicus	DEHES_02	45.028	-0.784088
Esox aquitanicus	DEHES_01	44.992	-0.795344
Esox aquitanicus	JMARTIGNAS_01	44.8262	-0.777693
Esox aquitanicus	JBLANQUEFORT_01	44.8254	-0.769437
Esox aquitanicus	JBLANQUEFORT_03	44.8899	-0.700419
Esox aquitanicus	SAYE_10	45.0876	-0.364441
Esox aquitanicus	330001-O95-0400-05	44.2877	-0.145476
Esox aquitanicus	330042-O9730600-01	44.8968	-0.800203
Esox aquitanicus	PETITEJALLE_01	44.9532	-0.766219
Esox aquitanicus	BROU_02	44.6753	-0.542861
Esox aquitanicus	BROU_07	44.6861	-0.575789
Esox aquitanicus	GUA_04	45.325	-1.09989
Esox aquitanicus	BERNEDE_01	45.2685	-0.956972
Esox aquitanicus	CFONTANILLE_01	45.3269	-0.988149
Esox aquitanicus	GUA_08	45.387	-1.02853
Esox aquitanicus	CRPT_02	44.9917	-1.09865
Esox aquitanicus	BIBEY_01	44.8747	-0.76594
Esox aquitanicus	RUISOURCE_01	44.7582	-0.706839
Esox aquitanicus	LACANAU_13	44.6436	-0.749647
Esox aquitanicus	330072-S1120500-04	45.0943	-0.894915
Esox aquitanicus	330065-S1001742-03	45.299	-1.09326
Esox aquitanicus	330065-S1001000-01	45.311	-1.10274
Esox aquitanicus	330065-S1000590-07	45.3788	-1.10604
Esox aquitanicus	330065-S1000590-19	45.3843	-1.0624
Esox aquitanicus	330065-S1000590-18	45.3795	-1.06036
Esox aquitanicus	NER_01	44.5613	-0.612797
Esox aquitanicus	GOUASEC_01	44.289	-0.12978
Esox aquitanicus	MART_01	44.5465	-0.890641
Esox aquitanicus	HURE_05	44.4831	-0.393838
Esox aquitanicus	LACANAU_12	44.624	-0.974788
Esox aquitanicus	LACANAU_03	44.6309	-0.959408
Esox aquitanicus	SAUC_01	44.6562	-0.626137
Esox aquitanicus	GATMORT_11	44.5825	-0.582409
Esox aquitanicus	EAUBLANCHE_01	44.6958	-0.62905
Esox aquitanicus	LEYRE_04	44.5091	-0.820426
Esox aquitanicus	LEYRE_06	44.5492	-0.873789
Esox aquitanicus	ROUILLET_01	44.7005	-1.02383
Esox aquitanicus	GATMORT_10	44.559	-0.604554
Esox aquitanicus	330065-S1005011-03	45.3087	-1.09637
Esox aquitanicus	LandeVache_01	45.0092	-0.84214
Esox aquitanicus	Latapy	44.1041	-0.573406
Esox aquitanicus	Petite Leyre	44.2314	-0.464369
Esox aquitanicus	Tirelague	44.1732	-1.25209
Esox aquitanicus	Uza	44.0254	-1.18677
Esox aquitanicus	Morcenx	43.9994	-0.908847
Esox aquitanicus	Lit-et-Mixe	44.0514	-1.26395
Esox aquitanicus	Pontenx	44.2328	-1.09346
Esox aquitanicus	Mees	43.7151	-1.09639
Esox aquitanicus	Abesse	43.7524	-1.10201
Esox aquitanicus	Plata	44.3403	-0.62093
Esox aquitanicus	Braou	44.0719	-0.63801
Esox aquitanicus	Mines	43.8651	-0.985272
Esox aquitanicus		44.1998	-0.0562148
Esox aquitanicus		44.1077	0.133443
Esox aquitanicus		44.179	-0.009144
Esox aquitanicus		44.2913	0.0444252
Esox aquitanicus		44.2904	0.0467407
Esox aquitanicus		44.2914	0.044069
Esox aquitanicus		44.2131	-0.0432626
Esox aquitanicus		44.2419	-0.0856467
Esox aquitanicus		44.2884	0.0641492
Esox aquitanicus		44.2904	0.0466655
Esox aquitanicus	La Leyre at Belin Beliet	44.4737	-0.79477
Esox aquitanicus	Le Ciron at Escaudes	44.3196	-0.189686
Esox aquitanicus	La Petite Leyre at Luxey	44.2567	-0.503309
Esox aquitanicus	La Grande Leyre at Sabres	44.1516	-0.790195
Esox aquitanicus	Le Geloux at Garein	44.0508	-0.649687
Esox aquitanicus	L'Estampon at St Gor	44.081	-0.244013
Esox aquitanicus	Le Ciron at Houeillès	44.1959	-0.0231929
Esox aquitanicus	Le Bès at Saint-Yaguen	43.8769	-0.755975
Esox aquitanicus	La Jalle de Blanquefort at Blanquefort (station RHP 05331006)	44.9018	-0.617201
Esox aquitanicus	La Gélise at Cauderoue	44.1469	0.299947
Esox aquitanicus	La Leyre at Lamothe	44.6255	-0.996078
Esox aquitanicus	Le Bès at Villenave	43.9527	-0.785791
